# Tricked by Edge Cases: Can Current Approaches Lead to Accurate Prediction of T-Cell Specificity with Machine Learning?

**DOI:** 10.1101/2024.10.23.619492

**Authors:** Martin Culka, Jonathan Desponds, Jeanne Cheung, Mayra Cruz Tleugabulova, Shirley Ng Palace, Martine Darwish, Roman A. Smirnov, Evgeniy Tabatsky, Geraldine Strasser, Andrey S. Shaw, Ira Mellman, Andrei Chernyshev, Darya Orlova

## Abstract

The ability to predict T cell receptor (TCR) specificity from sequence could transform immunotherapy, vaccine development, and our understanding of immune recognition. While machine learning approaches have shown promise, progress is limited by the quality of training data and underlying modeling assumptions. Historically, equilibrium binding assays using multimeric pMHCs have been a dominant source of data, but these assays often conflate high-affinity binding with true functional specificity, introducing noise into predictive models. Here, we critically examine two commonly discussed ideas in the field: that TCR specificity prediction can be separated from functional activation modeling, and that unsupervised sequence-based approaches can generalize across diverse antigen contexts. We introduce a cell-based assay for directly quantifying TCR–pMHC binding kinetics using monomeric ligands, while simultaneously assessing early activation via CD3ζ phosphorylation. These kinetic parameters provide a mechanistic basis for specificity that avoids the artifacts of equilibrium-based measurements. We propose a predictive modeling framework that integrates biophysical measurements with machine learning, and outline strategies for generating high-throughput training data to support this approach. Our findings highlight the need for functionally informed, mechanistically grounded models to advance generalizable TCR specificity prediction.
