## Supplementary material for "Tricked by Edge Cases: Can Current Approaches Lead to Accurate Prediction of T-Cell Specificity with Machine Learning?": Data S1

### Sheet: fitting 1 per sec
fileName	anti CD8a	letter	peptide	kon, ml/(ug*s)	kon_error	koff, 1/s	koff_error	krel, 1/s	krel_error	A	A_error	B	B_error
20220302.csv_fit10.txt	no	A	N4	0.00109667	*/ 1.01e+00	0.00593333	*/ 1.01e+00	0.0166167	*/ 1.02e+00	3420	*/ 1.00e+00	213	*/ 1.01e+00
20220302.csv_fit10.txt	no	B	T4	5.98333e-05	*/ 1.01e+00	0.000381667	*/ 1.01e+00	0.000525	*/ 1.02e+00	3420	*/ 1.00e+00	213	*/ 1.01e+00
20220302.csv_fit10.txt	no	C	V4	6.56667e-05	*/ 1.01e+00	0.000343333	*/ 1.01e+00	0.00046	*/ 1.02e+00	3420	*/ 1.00e+00	213	*/ 1.01e+00
20220302.csv_fit10.txt	no	D	UVpep	8.36667e-05	*/ 1.01e+00	0.000236667	*/ 1.01e+00	0.000323333	*/ 1.02e+00	3420	*/ 1.00e+00	213	*/ 1.01e+00
20220310.csv_fit10.txt	no	A	N4	0.000525	*/ 1.05e+00	0.0037	*/ 1.04e+00	0.00143333	*/ 1.03e+00	1160	*/ 1.04e+00	88.4	*/ 1.02e+00
20220310.csv_fit10.txt	no	B	T4	2.45e-05	*/ 1.07e+00	0.000605	*/ 1.05e+00	0.000365	*/ 1.17e+00	1160	*/ 1.04e+00	88.4	*/ 1.02e+00
20220310.csv_fit10.txt	no	C	V4	2.41667e-05	*/ 1.06e+00	0.0005	*/ 1.05e+00	0.000283333	*/ 1.18e+00	1160	*/ 1.04e+00	88.4	*/ 1.02e+00
20220310.csv_fit10.txt	no	D	UVpep	2.9e-05	*/ 1.06e+00	0.000388333	*/ 1.04e+00	0.00017	*/ 1.19e+00	1160	*/ 1.04e+00	88.4	*/ 1.02e+00
20220323_test6.csv_fit10.txt	yes	A	N4	1.49833e-05	*/ 1.05e+00	0.00135833	*/ 1.05e+00	0.000541667	*/ 1.18e+00	3080	*/ 1.02e+00	102	*/ 1.01e+00
20220323_test6.csv_fit10.txt	yes	B	UVpep	2.78333e-05	*/ 1.03e+00	0.00161	*/ NaN	0.00186667	*/ NaN	3080	*/ 1.02e+00	102	*/ 1.01e+00
20220323_test6.csv_fit10.txt	no	A	N4	0.000645	*/ 1.02e+00	0.00885	*/ 1.02e+00	0.00114833	*/ 1.02e+00	3080	*/ 1.02e+00	102	*/ 1.01e+00
20220323_test6.csv_fit10.txt	no	B	UVpep	2.43333e-05	*/ 1.04e+00	0.0015	*/ 1.03e+00	0.000551667	*/ 1.10e+00	3080	*/ 1.02e+00	102	*/ 1.01e+00
20220427_test7.csv_fit10.txt	yes	A	N4	2.96667e-06	*/ 1.03e+00	0.00088	*/ 1.02e+00	1.66667e-07	*/ 1.48e+02	17100	*/ 1.03e+00	185	*/ 1.01e+00
20220427_test7.csv_fit10.txt	yes	B	UVpep	2.78333e-06	*/ 1.04e+00	0.00076	*/ 1.02e+00	0.0124333	*/ NaN	17100	*/ 1.03e+00	185	*/ 1.01e+00
20220427_test7.csv_fit10.txt	no	A	N4	3.35e-05	*/ 1.03e+00	0.00636667	*/ 1.01e+00	0.000355	*/ 1.03e+00	17100	*/ 1.03e+00	185	*/ 1.01e+00
20220427_test7.csv_fit10.txt	no	B	UVpep	2.38333e-06	*/ 1.04e+00	0.000775	*/ 1.02e+00	1.75e-07	*/ 4.37e+02	17100	*/ 1.03e+00	185	*/ 1.01e+00
20220609_test9.csv_fit10.txt	yes	A	N4	8.41667e-05	*/ 1.02e+00	0.001225	*/ 1.02e+00	0.000765	*/ 1.04e+00	862	*/ 1.01e+00	16.6	*/ NaN
20220609_test9.csv_fit10.txt	yes	B	T4	5.66667e-05	*/ 1.02e+00	0.000458333	*/ 1.02e+00	4.56667e-06	*/ NaN	862	*/ 1.01e+00	16.6	*/ NaN
20220609_test9.csv_fit10.txt	yes	C	V4	4.03333e-05	*/ 1.02e+00	0.000373333	*/ 1.02e+00	1.41667e-06	*/ NaN	862	*/ 1.01e+00	16.6	*/ NaN
20220609_test9.csv_fit10.txt	yes	D	UVpep	0.000100833	*/ 1.03e+00	0.001275	*/ 1.04e+00	0.000861667	*/ 1.08e+00	862	*/ 1.01e+00	16.6	*/ NaN
20220609_test9.csv_fit10.txt	no	A	N4	0.00157667	*/ 1.02e+00	0.00441667	*/ 1.02e+00	0.00185	*/ 1.01e+00	862	*/ 1.01e+00	16.6	*/ NaN
20220609_test9.csv_fit10.txt	no	B	T4	7.86667e-05	*/ 1.03e+00	0.000726667	*/ 1.04e+00	0.000333333	*/ 1.09e+00	862	*/ 1.01e+00	16.6	*/ NaN
20220609_test9.csv_fit10.txt	no	C	V4	4.41667e-05	*/ 1.02e+00	0.000386667	*/ 1.02e+00	1.59833e-06	*/ NaN	862	*/ 1.01e+00	16.6	*/ NaN
20220609_test9.csv_fit10.txt	no	D	UVpep	8.28333e-05	*/ 1.04e+00	0.00145833	*/ 1.06e+00	0.00147167	*/ 1.14e+00	862	*/ 1.01e+00	16.6	*/ NaN
20220725_test14.csv_fit10.txt	yes	A	N4	7.85e-06	*/ NaN	0.00261667	*/ NaN	0.00156667	*/ NaN	6080	*/ 1.00e+00	290	*/ 1.00e+00
20220725_test14.csv_fit10.txt	yes	B	T4	2.95e-06	*/ 1.04e+00	0.00068	*/ 1.11e+00	0.0166667	*/ NaN	6080	*/ 1.00e+00	290	*/ 1.00e+00
20220725_test14.csv_fit10.txt	yes	C	V4	3.56667e-06	*/ 1.04e+00	0.00105667	*/ 1.07e+00	0.000321667	*/ 4.82e+00	6080	*/ 1.00e+00	290	*/ 1.00e+00
20220725_test14.csv_fit10.txt	yes	D	UVpep	5.8e-06	*/ 1.03e+00	0.00112833	*/ 1.05e+00	2.41667e-06	*/ 2.29e+03	6080	*/ 1.00e+00	290	*/ 1.00e+00
20220725_test14.csv_fit10.txt	no	A	N4	0.001285	*/ 1.01e+00	0.0147	*/ 1.01e+00	0.0166167	*/ 1.01e+00	6080	*/ 1.00e+00	290	*/ 1.00e+00
20220725_test14.csv_fit10.txt	no	B	T4	2.93333e-05	*/ 1.01e+00	0.00416667	*/ NaN	0.000563333	*/ NaN	6080	*/ 1.00e+00	290	*/ 1.00e+00
20220725_test14.csv_fit10.txt	no	C	V4	1.15333e-05	*/ 1.03e+00	0.0029	*/ 1.05e+00	0.000548333	*/ 2.19e+00	6080	*/ 1.00e+00	290	*/ 1.00e+00
20220725_test14.csv_fit10.txt	no	D	UVpep	1.015e-05	*/ 1.02e+00	0.00181667	*/ 1.03e+00	3.46667e-07	*/ 2.00e+07	6080	*/ 1.00e+00	290	*/ 1.00e+00
20220818_test16.csv_fit10.txt	yes	A	N4	8.45e-06	*/ 1.06e+00	0.00208333	*/ 1.09e+00	0.0161833	*/ NaN	5010	*/ 1.01e+00	202	*/ 1.00e+00
20220818_test16.csv_fit10.txt	yes	B	UVpep	7.8e-06	*/ 1.07e+00	0.00213333	*/ 1.10e+00	2.05e-05	*/ 2.44e+03	5010	*/ 1.01e+00	202	*/ 1.00e+00
20220818_test16.csv_fit10.txt	no	A	N4	0.0018	*/ 1.00e+00	0.0166667	*/ 1.01e+00	0.0137	*/ NaN	5010	*/ 1.01e+00	202	*/ 1.00e+00
20220818_test16.csv_fit10.txt	no	B	UVpep	1.55667e-05	*/ 1.06e+00	0.00388333	*/ 1.07e+00	1.85e-05	*/ NaN	5010	*/ 1.01e+00	202	*/ 1.00e+00
20220818_test16_2.csv_fit10.txt	yes	A	N4	1.005e-06	*/ 1.07e+00	0.00052	*/ 1.34e+00	1.68333e-05	*/ 1.46e+21	16200	*/ NaN	300	*/ 1.00e+00
20220818_test16_2.csv_fit10.txt	yes	B	UVpep	7.85e-07	*/ 1.09e+00	0.00035	*/ 1.58e+00	0.0145	*/ NaN	16200	*/ NaN	300	*/ 1.00e+00
20220818_test16_2.csv_fit10.txt	no	A	N4	0.00038	*/ NaN	0.0166667	*/ NaN	0.00168333	*/ NaN	16200	*/ NaN	300	*/ 1.00e+00
20220818_test16_2.csv_fit10.txt	no	B	UVpep	1.7e-06	*/ 1.06e+00	0.00146667	*/ 1.14e+00	0.000823333	*/ 4.49e+01	16200	*/ NaN	300	*/ 1.00e+00
20220824_test17.csv_fit10.txt	yes	A	N4	1.27333e-06	*/ 1.03e+00	0.000383333	*/ NaN	0.0102833	*/ NaN	18100	*/ 1.04e+00	268	*/ 1.00e+00
20220824_test17.csv_fit10.txt	yes	B	T4	2.15e-06	*/ 1.07e+00	0.00183333	*/ 1.08e+00	0.00696667	*/ 1.63e+01	18100	*/ 1.04e+00	268	*/ 1.00e+00
20220824_test17.csv_fit10.txt	yes	C	V4	9.41667e-07	*/ 1.05e+00	5.75e-06	*/ NaN	2.01667e-07	*/ NaN	18100	*/ 1.04e+00	268	*/ 1.00e+00
20220824_test17.csv_fit10.txt	yes	D	UVpep	2.63333e-06	*/ 1.06e+00	0.00149	*/ 1.07e+00	0.00345	*/ NaN	18100	*/ 1.04e+00	268	*/ 1.00e+00
20220824_test17.csv_fit10.txt	no	A	N4	0.000251667	*/ 1.04e+00	0.0134833	*/ 1.01e+00	0.00213333	*/ 1.04e+00	18100	*/ 1.04e+00	268	*/ 1.00e+00
20220824_test17.csv_fit10.txt	no	B	T4	2.26667e-05	*/ 1.06e+00	0.0143333	*/ 1.04e+00	0.00685	*/ NaN	18100	*/ 1.04e+00	268	*/ 1.00e+00
20220824_test17.csv_fit10.txt	no	C	V4	4.7e-06	*/ 1.08e+00	0.00398333	*/ 1.08e+00	0.00306667	*/ 4.08e+00	18100	*/ 1.04e+00	268	*/ 1.00e+00
20220824_test17.csv_fit10.txt	no	D	UVpep	3.38333e-06	*/ 1.06e+00	0.00168333	*/ 1.06e+00	0.00381667	*/ NaN	18100	*/ 1.04e+00	268	*/ 1.00e+00
figure				kon*L, 1/s	kon*L_error	koff, 1/s	koff_error	krel, 1/s	krel_error	A	A_error	B	B_error
Luescher_1995_Fig3a_18C				0.000363333	*/ 1.36e+00	0.000478333	*/ 1.31e+00	0.0001635	*/ 1.31e+00	187	*/ 1.37e+00	-7.28e-05	+- 2.22e+00
Luescher_1995_Fig3a_37C				0.00231667	*/ 1.44e+00	0.00343333	*/ 1.41e+00	0.000796667	*/ 1.36e+00	72.9	*/ 1.45e+00	0.000146	+- 2.11e+00
Luescher_1995_Fig3a_0C				4.73333e-05	*/ 1.64e+00	0.000186667	*/ 1.25e+00	4.78333e-05	*/ 2.24e+00	594	*/ 1.68e+00	-0.000475	+- 2.24e+00
Luescher_1995_Fig3b_18C						0.00143667	*/ 1.04e+00			95.3	*/ 1.02e+00
Luescher_1995_Fig3b_37C						0.00706667	*/ 1.03e+00			98.2	*/ 1.02e+00
Luescher_1995_Fig3b_0C						0.000335	*/ 1.04e+00			98.3	*/ 1.01e+00
Luescher_1995_Fig4a_18C				0.00143	*/ 1.98e+00	0.0109333	*/ 1.17e+00	0.00426667	*/ 2.99e+00	914	*/ 1.99e+00	0.00157	+- 2.25e+00
Luescher_1995_Fig4a_37C				0.00411667	*/ 1.96e+00	0.031	*/ 1.21e+00	0.0175	*/ 1.51e+00	612	*/ 2.01e+00	0.0108	+- 2.25e+00
Luescher_1995_Fig4a_0C				0.00211667	*/ 1.59e+00	0.00371667	*/ 1.39e+00	0.00105667	*/ 2.02e+00	365	*/ 1.61e+00	0.0038	+- 2.24e+00
Luescher_1995_Fig4a_frame				0.0045	*/ 1.36e+00	0.00586667	*/ 1.31e+00	0.00363333	*/ 1.10e+00	301	*/ 1.37e+00	0.00365	+- 2.24e+00
Luescher_1995_Fig4b_18C						0.026	*/ 1.04e+00			98.1	*/ 1.02e+00
Luescher_1995_Fig4b_37C						0.137167	*/ 1.06e+00			138	*/ 1.05e+00
Luescher_1995_Fig4b_0C						0.0102333	*/ 1.03e+00			103	*/ 1.02e+00
Luescher_1995_Fig4b_frame						0.0298333	*/ 1.03e+00			102	*/ 1.01e+00
Luescher_1994_Fig6a_18C				0.000185	NA	0.001405	NA	0.000288333	NA	1340000	NA	0.000684	+- 2.24e+00
Luescher_1994_Fig6a_37C				0.00543333	*/ 1.00e+00	0.00528333	*/ 1.00e+00	0.00281667	*/ 1.00e+00	139000	*/ 1.00e+00	0.000934	+- 2.24e+00
Luescher_1994_Fig6b_18C						0.00106	NA			95200	*/ 1.00e+00	300	NA
Luescher_1994_Fig6b_37C						0.00428333	NA			90100	*/ 1.00e+00	300	NA
figure			kon, 1/(M*s)	kon*L, 1/s	kon*L_error	koff, 1/s	koff_error	krel, 1/s	krel_error	A	A_error	B>0	B_error
Schmid_2010_WT_1			113777	0.000484159	*/ 1.01	0.000918333	*/ 1.01	> 10.0 / 60.0	n/a	16785.7	*/ 1.01	191.969	*/ 1.01
Schmid_2010_WT_2			237731	0.00101162	*/ 1.01	0.000918333	*/ 1.01	> 10.0 / 60.0	n/a	6356.24	*/ 1.01	265.078	*/ 1.01
Schmid_2010_WT_3			258680	0.00110076	*/ 1.01	0.000918333	*/ 1.01	> 10.0 / 60.0	n/a	5950.43	*/ 1.01	254.161	*/ 1.01
Schmid_2010_V49I			143777	0.000611817	*/ 1.01	0.00266567	*/ 1.16	> 10.0 / 60.0	n/a	23990.6	*/ 1.01	128.751	*/ 1.01
Schmid_2010_G50A			329591	0.00140252	*/ 1.01	0.000426667	*/ 1.13	> 10.0 / 60.0	n/a	7417.52	*/ 1.01	498.543	*/ 1.01
Schmid_2010_A97L			509636	0.00216866	*/ 1.01	0.000435	*/ 1.13	> 10.0 / 60.0	n/a	5185.87	*/ 1.01	335.579	*/ 1.01

### Sheet: fitting 1 per min
fileName	anti CD8a	letter	peptide	kon, ml/(ug*min)	kon_error	koff, 1/min	koff_error	krel, 1/min	krel_error	A	A_error	B	B_error
20220302.csv_fit10.txt	no	A	N4	0.0658	*/ 1.01e+00	0.356	*/ 1.01e+00	0.997	*/ 1.02e+00	3420	*/ 1.00e+00	213	*/ 1.01e+00
20220302.csv_fit10.txt	no	B	T4	0.00359	*/ 1.01e+00	0.0229	*/ 1.01e+00	0.0315	*/ 1.02e+00	3420	*/ 1.00e+00	213	*/ 1.01e+00
20220302.csv_fit10.txt	no	C	V4	0.00394	*/ 1.01e+00	0.0206	*/ 1.01e+00	0.0276	*/ 1.02e+00	3420	*/ 1.00e+00	213	*/ 1.01e+00
20220302.csv_fit10.txt	no	D	UVpep	0.00502	*/ 1.01e+00	0.0142	*/ 1.01e+00	0.0194	*/ 1.02e+00	3420	*/ 1.00e+00	213	*/ 1.01e+00
20220310.csv_fit10.txt	no	A	N4	0.0315	*/ 1.05e+00	0.222	*/ 1.04e+00	0.086	*/ 1.03e+00	1160	*/ 1.04e+00	88.4	*/ 1.02e+00
20220310.csv_fit10.txt	no	B	T4	0.00147	*/ 1.07e+00	0.0363	*/ 1.05e+00	0.0219	*/ 1.17e+00	1160	*/ 1.04e+00	88.4	*/ 1.02e+00
20220310.csv_fit10.txt	no	C	V4	0.00145	*/ 1.06e+00	0.03	*/ 1.05e+00	0.017	*/ 1.18e+00	1160	*/ 1.04e+00	88.4	*/ 1.02e+00
20220310.csv_fit10.txt	no	D	UVpep	0.00174	*/ 1.06e+00	0.0233	*/ 1.04e+00	0.0102	*/ 1.19e+00	1160	*/ 1.04e+00	88.4	*/ 1.02e+00
20220323_test6.csv_fit10.txt	yes	A	N4	0.000899	*/ 1.05e+00	0.0815	*/ 1.05e+00	0.0325	*/ 1.18e+00	3080	*/ 1.02e+00	102	*/ 1.01e+00
20220323_test6.csv_fit10.txt	yes	B	UVpep	0.00167	*/ 1.03e+00	0.0966	*/ NaN	0.112	*/ NaN	3080	*/ 1.02e+00	102	*/ 1.01e+00
20220323_test6.csv_fit10.txt	no	A	N4	0.0387	*/ 1.02e+00	0.531	*/ 1.02e+00	0.0689	*/ 1.02e+00	3080	*/ 1.02e+00	102	*/ 1.01e+00
20220323_test6.csv_fit10.txt	no	B	UVpep	0.00146	*/ 1.04e+00	0.09	*/ 1.03e+00	0.0331	*/ 1.10e+00	3080	*/ 1.02e+00	102	*/ 1.01e+00
20220427_test7.csv_fit10.txt	yes	A	N4	0.000178	*/ 1.03e+00	0.0528	*/ 1.02e+00	1e-05	*/ 1.48e+02	17100	*/ 1.03e+00	185	*/ 1.01e+00
20220427_test7.csv_fit10.txt	yes	B	UVpep	0.000167	*/ 1.04e+00	0.0456	*/ 1.02e+00	0.746	*/ NaN	17100	*/ 1.03e+00	185	*/ 1.01e+00
20220427_test7.csv_fit10.txt	no	A	N4	0.00201	*/ 1.03e+00	0.382	*/ 1.01e+00	0.0213	*/ 1.03e+00	17100	*/ 1.03e+00	185	*/ 1.01e+00
20220427_test7.csv_fit10.txt	no	B	UVpep	0.000143	*/ 1.04e+00	0.0465	*/ 1.02e+00	1.05e-05	*/ 4.37e+02	17100	*/ 1.03e+00	185	*/ 1.01e+00
20220609_test9.csv_fit10.txt	yes	A	N4	0.00505	*/ 1.02e+00	0.0735	*/ 1.02e+00	0.0459	*/ 1.04e+00	862	*/ 1.01e+00	16.6	*/ NaN
20220609_test9.csv_fit10.txt	yes	B	T4	0.0034	*/ 1.02e+00	0.0275	*/ 1.02e+00	0.000274	*/ NaN	862	*/ 1.01e+00	16.6	*/ NaN
20220609_test9.csv_fit10.txt	yes	C	V4	0.00242	*/ 1.02e+00	0.0224	*/ 1.02e+00	8.5e-05	*/ NaN	862	*/ 1.01e+00	16.6	*/ NaN
20220609_test9.csv_fit10.txt	yes	D	UVpep	0.00605	*/ 1.03e+00	0.0765	*/ 1.04e+00	0.0517	*/ 1.08e+00	862	*/ 1.01e+00	16.6	*/ NaN
20220609_test9.csv_fit10.txt	no	A	N4	0.0946	*/ 1.02e+00	0.265	*/ 1.02e+00	0.111	*/ 1.01e+00	862	*/ 1.01e+00	16.6	*/ NaN
20220609_test9.csv_fit10.txt	no	B	T4	0.00472	*/ 1.03e+00	0.0436	*/ 1.04e+00	0.02	*/ 1.09e+00	862	*/ 1.01e+00	16.6	*/ NaN
20220609_test9.csv_fit10.txt	no	C	V4	0.00265	*/ 1.02e+00	0.0232	*/ 1.02e+00	9.59e-05	*/ NaN	862	*/ 1.01e+00	16.6	*/ NaN
20220609_test9.csv_fit10.txt	no	D	UVpep	0.00497	*/ 1.04e+00	0.0875	*/ 1.06e+00	0.0883	*/ 1.14e+00	862	*/ 1.01e+00	16.6	*/ NaN
20220725_test14.csv_fit10.txt	yes	A	N4	0.000471	*/ NaN	0.157	*/ NaN	0.094	*/ NaN	6080	*/ 1.00e+00	290	*/ 1.00e+00
20220725_test14.csv_fit10.txt	yes	B	T4	0.000177	*/ 1.04e+00	0.0408	*/ 1.11e+00	1	*/ NaN	6080	*/ 1.00e+00	290	*/ 1.00e+00
20220725_test14.csv_fit10.txt	yes	C	V4	0.000214	*/ 1.04e+00	0.0634	*/ 1.07e+00	0.0193	*/ 4.82e+00	6080	*/ 1.00e+00	290	*/ 1.00e+00
20220725_test14.csv_fit10.txt	yes	D	UVpep	0.000348	*/ 1.03e+00	0.0677	*/ 1.05e+00	0.000145	*/ 2.29e+03	6080	*/ 1.00e+00	290	*/ 1.00e+00
20220725_test14.csv_fit10.txt	no	A	N4	0.0771	*/ 1.01e+00	0.882	*/ 1.01e+00	0.997	*/ 1.01e+00	6080	*/ 1.00e+00	290	*/ 1.00e+00
20220725_test14.csv_fit10.txt	no	B	T4	0.00176	*/ 1.01e+00	0.25	*/ NaN	0.0338	*/ NaN	6080	*/ 1.00e+00	290	*/ 1.00e+00
20220725_test14.csv_fit10.txt	no	C	V4	0.000692	*/ 1.03e+00	0.174	*/ 1.05e+00	0.0329	*/ 2.19e+00	6080	*/ 1.00e+00	290	*/ 1.00e+00
20220725_test14.csv_fit10.txt	no	D	UVpep	0.000609	*/ 1.02e+00	0.109	*/ 1.03e+00	2.08e-05	*/ 2.00e+07	6080	*/ 1.00e+00	290	*/ 1.00e+00
20220818_test16.csv_fit10.txt	yes	A	N4	0.000507	*/ 1.06e+00	0.125	*/ 1.09e+00	0.971	*/ NaN	5010	*/ 1.01e+00	202	*/ 1.00e+00
20220818_test16.csv_fit10.txt	yes	B	UVpep	0.000468	*/ 1.07e+00	0.128	*/ 1.10e+00	0.00123	*/ 2.44e+03	5010	*/ 1.01e+00	202	*/ 1.00e+00
20220818_test16.csv_fit10.txt	no	A	N4	0.108	*/ 1.00e+00	1	*/ 1.01e+00	0.822	*/ NaN	5010	*/ 1.01e+00	202	*/ 1.00e+00
20220818_test16.csv_fit10.txt	no	B	UVpep	0.000934	*/ 1.06e+00	0.233	*/ 1.07e+00	0.00111	*/ NaN	5010	*/ 1.01e+00	202	*/ 1.00e+00
20220818_test16_2.csv_fit10.txt	yes	A	N4	6.03e-05	*/ 1.07e+00	0.0312	*/ 1.34e+00	0.00101	*/ 1.46e+21	16200	*/ NaN	300	*/ 1.00e+00
20220818_test16_2.csv_fit10.txt	yes	B	UVpep	4.71e-05	*/ 1.09e+00	0.021	*/ 1.58e+00	0.87	*/ NaN	16200	*/ NaN	300	*/ 1.00e+00
20220818_test16_2.csv_fit10.txt	no	A	N4	0.0228	*/ NaN	1	*/ NaN	0.101	*/ NaN	16200	*/ NaN	300	*/ 1.00e+00
20220818_test16_2.csv_fit10.txt	no	B	UVpep	0.000102	*/ 1.06e+00	0.088	*/ 1.14e+00	0.0494	*/ 4.49e+01	16200	*/ NaN	300	*/ 1.00e+00
20220824_test17.csv_fit10.txt	yes	A	N4	7.64e-05	*/ 1.03e+00	0.023	*/ NaN	0.617	*/ NaN	18100	*/ 1.04e+00	268	*/ 1.00e+00
20220824_test17.csv_fit10.txt	yes	B	T4	0.000129	*/ 1.07e+00	0.11	*/ 1.08e+00	0.418	*/ 1.63e+01	18100	*/ 1.04e+00	268	*/ 1.00e+00
20220824_test17.csv_fit10.txt	yes	C	V4	5.65e-05	*/ 1.05e+00	0.000345	*/ NaN	1.21e-05	*/ NaN	18100	*/ 1.04e+00	268	*/ 1.00e+00
20220824_test17.csv_fit10.txt	yes	D	UVpep	0.000158	*/ 1.06e+00	0.0894	*/ 1.07e+00	0.207	*/ NaN	18100	*/ 1.04e+00	268	*/ 1.00e+00
20220824_test17.csv_fit10.txt	no	A	N4	0.0151	*/ 1.04e+00	0.809	*/ 1.01e+00	0.128	*/ 1.04e+00	18100	*/ 1.04e+00	268	*/ 1.00e+00
20220824_test17.csv_fit10.txt	no	B	T4	0.00136	*/ 1.06e+00	0.86	*/ 1.04e+00	0.411	*/ NaN	18100	*/ 1.04e+00	268	*/ 1.00e+00
20220824_test17.csv_fit10.txt	no	C	V4	0.000282	*/ 1.08e+00	0.239	*/ 1.08e+00	0.184	*/ 4.08e+00	18100	*/ 1.04e+00	268	*/ 1.00e+00
20220824_test17.csv_fit10.txt	no	D	UVpep	0.000203	*/ 1.06e+00	0.101	*/ 1.06e+00	0.229	*/ NaN	18100	*/ 1.04e+00	268	*/ 1.00e+00
figure				kon*L, 1/min	kon*L_error	koff, 1/min	koff_error	krel, 1/min	krel_error	A	A_error	B	B_error
Luescher_1995_Fig3a_18C				0.0218	*/ 1.36e+00	0.0287	*/ 1.31e+00	0.00981	*/ 1.31e+00	187	*/ 1.37e+00	-7.28e-05	+- 2.22e+00
Luescher_1995_Fig3a_37C				0.139	*/ 1.44e+00	0.206	*/ 1.41e+00	0.0478	*/ 1.36e+00	72.9	*/ 1.45e+00	0.000146	+- 2.11e+00
Luescher_1995_Fig3a_0C				0.00284	*/ 1.64e+00	0.0112	*/ 1.25e+00	0.00287	*/ 2.24e+00	594	*/ 1.68e+00	-0.000475	+- 2.24e+00
Luescher_1995_Fig3b_18C						0.0862	*/ 1.04e+00			95.3	*/ 1.02e+00
Luescher_1995_Fig3b_37C						0.424	*/ 1.03e+00			98.2	*/ 1.02e+00
Luescher_1995_Fig3b_0C						0.0201	*/ 1.04e+00			98.3	*/ 1.01e+00
Luescher_1995_Fig4a_18C				0.0858	*/ 1.98e+00	0.656	*/ 1.17e+00	0.256	*/ 2.99e+00	914	*/ 1.99e+00	0.00157	+- 2.25e+00
Luescher_1995_Fig4a_37C				0.247	*/ 1.96e+00	1.86	*/ 1.21e+00	1.05	*/ 1.51e+00	612	*/ 2.01e+00	0.0108	+- 2.25e+00
Luescher_1995_Fig4a_0C				0.127	*/ 1.59e+00	0.223	*/ 1.39e+00	0.0634	*/ 2.02e+00	365	*/ 1.61e+00	0.0038	+- 2.24e+00
Luescher_1995_Fig4a_frame				0.27	*/ 1.36e+00	0.352	*/ 1.31e+00	0.218	*/ 1.10e+00	301	*/ 1.37e+00	0.00365	+- 2.24e+00
Luescher_1995_Fig4b_18C						1.56	*/ 1.04e+00			98.1	*/ 1.02e+00
Luescher_1995_Fig4b_37C						8.23	*/ 1.06e+00			138	*/ 1.05e+00
Luescher_1995_Fig4b_0C						0.614	*/ 1.03e+00			103	*/ 1.02e+00
Luescher_1995_Fig4b_frame						1.79	*/ 1.03e+00			102	*/ 1.01e+00
Luescher_1994_Fig6a_18C				0.0111	NA	0.0843	NA	0.0173	NA	1340000	NA	0.000684	+- 2.24e+00
Luescher_1994_Fig6a_37C				0.326	*/ 1.00e+00	0.317	*/ 1.00e+00	0.169	*/ 1.00e+00	139000	*/ 1.00e+00	0.000934	+- 2.24e+00
Luescher_1994_Fig6b_18C						0.0636	NA			95200	*/ 1.00e+00	300	NA
Luescher_1994_Fig6b_37C						0.257	NA			90100	*/ 1.00e+00	300	NA
figure			kon, 1/(M*min)	kon*L, 1/min	kon*L_error	koff, 1/min	koff_error	krel, 1/min	krel_error	A	A_error	B>0	B_error
Schmid_2010_WT_1			6.82664e+06	0.0290495	*/ 1.01	0.0551	*/ 1.01	> 10	n/a	16785.7	*/ 1.01	191.969	*/ 1.01
Schmid_2010_WT_2			1.42638e+07	0.0606972	*/ 1.01	0.0551	*/ 1.01	> 10	n/a	6356.24	*/ 1.01	265.078	*/ 1.01
Schmid_2010_WT_3			1.55208e+07	0.0660459	*/ 1.01	0.0551	*/ 1.01	> 10	n/a	5950.43	*/ 1.01	254.161	*/ 1.01
Schmid_2010_V49I			8.62662e+06	0.036709	*/ 1.01	0.15994	*/ 1.16	> 10	n/a	23990.6	*/ 1.01	128.751	*/ 1.01
Schmid_2010_G50A			1.97755e+07	0.0841509	*/ 1.01	0.0256	*/ 1.13	> 10	n/a	7417.52	*/ 1.01	498.543	*/ 1.01
Schmid_2010_A97L			30578153	0.13012	*/ 1.01	0.0261	*/ 1.13	> 10	n/a	5185.87	*/ 1.01	335.579	*/ 1.01
