## Supplementary material for "Tricked by Edge Cases: Can Current Approaches Lead to Accurate Prediction of T-Cell Specificity with Machine Learning?": Data S2

### Sheet: 3_pTCR
fileName	pTCR MFI OVA-N4_20ug/ml	pTCR MFI OVA-N4_10ug/ml	pTCR MFI OVA-N4_5ug/ml	pTCR MFI OVA-T4_20ug/ml	pTCR MFI OVA-T4_10ug/ml	pTCR MFI OVA-T4_5ug/ml	pTCR MFI OVA-V4_20ug/ml	pTCR MFI OVA-V4_10ug/ml	pTCR MFI OVA-V4_5ug/ml	pTCR MFI UVpep_20ug/ml	pTCR MFI UVpep_10ug/ml	pTCR MFI UVpep_5ug/ml	pTCR no_CD8_MFI OVA-N4_20ug/ml	pTCR no_CD8_MFI OVA-N4_10ug/ml	pTCR no_CD8_MFI OVA-N4_5ug/ml	pTCR no_CD8_MFI OVA-T4_20ug/ml	pTCR no_CD8_MFI OVA-T4_10ug/ml	pTCR no_CD8_MFI OVA-T4_5ug/ml	pTCR no_CD8_MFI OVA-V4_20ug/ml	pTCR no_CD8_MFI OVA-V4_10ug/ml	pTCR no_CD8_MFI OVA-V4_5ug/ml	pTCR no_CD8_MFI UVpep_20ug/ml	pTCR no_CD8_MFI UVpep_10ug/ml	pTCR no_CD8_MFI UVpep_5ug/ml
20220725 pMHC-OVA aCD8 Bravo test14	5574.57	5283.43	4873.86	3701.29	3696.86	3500.71	2372.71	2100.57	1838.57	2886.29	2442.14	2127.43	4087.57	3818.43	3425.71	3540.29	3297.29	2890.71	1723.71	1669.29	1650	1942	1915.71	1932.43
20220720 pMHC-OVA aCD8 Bravo test13	4261.14	4577.29	4644.43	3190.14	2863	2919.14	2288.57	1915.29	1674.86	3546.86	3264.14	2807.14	4238.57	4194.29	4013.71	3242.57	3323.71	3039.14	1546.29	1427.86	1356.86	2357.29	1922.43	1721.14
20220713 pMHC-OVA aCD8 Bravo test12	9764.57	8977	8684.43	4864.29	4377.57	4330.57	2345	2105.71	1739	4474.14	3963.43	3281.71	5928.71	5763.14	5343.14	3763.86	3512.86	2965.71	1501.71	1316.43	1276.29	2544.57	1848.14	1779.86
